# Jasmonate-induced expansion of the MYC2 cistrome occurs within a preconfigured chromatin landscape

**DOI:** 10.64898/2026.10.01.755910

**Authors:** Linkan Dash, Moonia Ammari, Aanchal Choudhary, Kashif Maseh, Moorthy Gnanarajah, Jeevika Gupta, Mark Zander

## Abstract

The transcription factor (TF) MYC2 is a central regulator of jasmonate (JA) signaling, yet its genome-wide occupancy has primarily been characterized using transgenic lines expressing tagged MYC2 proteins, leaving the dynamics of the native MYC2 cistrome unresolved. Here, using a MYC2-specific antibody, we define the wildtype MYC2 cistrome in *Arabidopsis thaliana* under basal and JA-induced conditions. Native MYC2 showed minimal genome-wide occupancy under control conditions but underwent a pronounced expansion following JA treatment, resulting in more than 3,000 binding sites enriched at core components of the JA signaling network. Cistrome expansion coincided with increased MYC2 protein abundance, while elevated basal MYC2 levels in a transgenic line were associated with extensive MYC2 occupancy even in the absence of JA, supporting a dosage-dependent relationship between MYC2 abundance and genome-wide binding. Despite this extensive cistrome expansion and transcriptional reprogramming, ATAC-seq revealed remarkably limited remodeling of chromatin accessibility following JA treatment. MYC2 recruitment occurred predominantly within pre-existing accessible chromatin regions that remained largely intact in *myc2 myc3 myc4* mutants. Together, our findings reveal that JA-dependent expansion of the native MYC2 cistrome occurs within a largely pre-established accessome and identify MYC2 dosage as an important determinant of the extent of genome-wide occupancy.
