## Supplementary Table S2 for "Jasmonate-induced expansion of the MYC2 cistrome occurs within a preconfigured chromatin landscape"

### Sheet: Summary
Supplementary Table 2: Jasmonic acid pathway genes in Arabidopsis thaliana
Curated list of 168 JA pathway genes from Zander et al. (2020) assessed for overlap with MACS2-defined MYC2 ChIP-seq peaks.
Sample	JA genes with MYC2 peaks	Percent overlap
Col-0 MYC2ab ctrl rep1	0	0
Col-0 MYC2ab ctrl rep2	4	2.4
Col-0 MYC2ab ctrl rep3	0	0
Col-0 MYC2ab JA rep1	64	38.1
Col-0 MYC2ab JA rep2	83	49.4
Col-0 MYC2ab JA rep3	82	48.8
pMYC2:MYC2-FLAG ctrl rep1	100	59.5
pMYC2:MYC2-FLAG ctrl rep2	83	49.4
pMYC2:MYC2-FLAG JA rep1	117	69.6
pMYC2:MYC2-FLAG JA rep2	110	65.5
pMYC2:MYC2-YPet JA rep1	91	54.2
pMYC2:MYC2-YPet JA rep2	95	56.5
pMYC2:MYC2-YPet JA rep3	124	73.8
pMYC2:MYC2-YPet JA rep4	123	73.2
pMYC2:MYC2-GFP JA rep1	119	70.8
pMYC2:MYC2-GFP JA rep2	97	57.7

### Sheet: 168 JA pathway genes
Supplementary Table S2: Jasmonic acid pathway genes in Arabidopsis thaliana
Curated list of 168 JA pathway genes and gene descriptions from Zander et al. (2020).
ATID	Gene symbol	Description
AT3G45140	LOX2	lipoxygenase 2
AT1G56650	PAP1	production of anthocyanin pigment 1
AT1G17380	JAZ5	jasmonate-zim-domain protein 5
AT3G25770	AOC2	allene oxide cyclase 2
AT1G70700	TIFY7	TIFY domain/Divergent CCT motif family protein
AT2G24850	TAT3	tyrosine aminotransferase 3
AT1G18710	MYB47	myb domain protein 47
AT3G22275	AT3G22275	jasmonate ZIM-domain protein
AT1G72260	THI2.1	thionin 2.1
AT3G25760	AOC1	allene oxide cyclase 1
AT4G26850	VTC2	GDP-L-galactose phosphorylase 1
AT5G54060	UF3GT	UDP-glucose:flavonoid 3-o-glucosyltransferase
AT2G34810	AT2G34810	FAD-binding Berberine family protein
AT5G42650	AOS	allene oxide synthase
AT3G09940	MDHAR	monodehydroascorbate reductase
AT1G30135	JAZ8	jasmonate-zim-domain protein 8
AT5G24770	VSP2	vegetative storage protein 2
AT5G13220	JAZ10	jasmonate-zim-domain protein 10
AT4G22880	LDOX	leucoanthocyanidin dioxygenase
AT5G13930	TT4	Chalcone and stilbene synthase family protein
AT1G06160	ORA59	octadecanoid-responsive AP2/ERF 59
AT1G74930	ORA47	Integrase-type DNA-binding superfamily protein
AT4G37760	SQE3	squalene epoxidase 3
AT1G01060	LHY	Homeodomain-like superfamily protein
AT5G55120	VTC5	GDP-L-galactose phosphorylase VITAMIN C DEFECTIVE 5 (VTC5)
AT1G19180	JAZ1	jasmonate-zim-domain protein 1
AT1G74950	TIFY10B	TIFY domain/Divergent CCT motif family protein
AT4G16690	MES16	methyl esterase 16
AT2G46830	CCA1	circadian clock associated 1
AT3G09600	RVE8	Homeodomain-like superfamily protein
AT1G28480	GRX480	Thioredoxin superfamily protein
AT2G46510	AIB	ABA-inducible BHLH-type transcription factor
AT2G39730	RCA	rubisco activase
AT1G74430	MYB95	myb domain protein 95
AT1G55020	LOX1	lipoxygenase 1
AT2G06050	OPR3	oxophytodienoate-reductase 3
AT1G43160	RAP2.6	related to AP2 6
AT5G47220	ERF2	ethylene responsive element binding factor 2
AT4G23600	CORI3	Tyrosine transaminase family protein
AT1G72450	JAZ6	jasmonate-zim-domain protein 6
AT3G51420	SSL4	strictosidine synthase-like 4
AT5G60890	MYB34	myb domain protein 34
AT3G11670	DGD1	UDP-Glycosyltransferase superfamily protein
AT1G48500	JAZ4	jasmonate-zim-domain protein 4
AT1G17420	LOX3	lipoxygenase 3
AT1G49010	AT1G49010	Duplicated homeodomain-like superfamily protein
AT3G17860	JAZ3	jasmonate-zim-domain protein 3
AT4G34710	ADC2	arginine decarboxylase 2
AT3G16350	AT3G16350	Homeodomain-like superfamily protein
AT5G15310	MYB16	myb domain protein 16
AT2G34600	JAZ7	jasmonate-zim-domain protein 7
AT2G23600	ACL	acetone-cyanohydrin lyase
AT5G46050	PTR3	peptide transporter 3
AT5G63380	AT5G63380	AMP-dependent synthetase and ligase family protein
AT1G42540	GLR3.3	glutamate receptor 3.3
AT5G11270	OCP3	overexpressor of cationic peroxidase 3
AT1G67560	LOX6	PLAT/LH2 domain-containing lipoxygenase family protein
AT1G32640	MYC2	Basic helix-loop-helix (bHLH) DNA-binding family protein
AT5G02840	LCL1	LHY/CCA1-like 1
AT5G63980	SAL1	SAL1 phosphatase-like protein
AT3G51450	AT3G51450	Calcium-dependent phosphotriesterase superfamily protein
AT3G16470	JR1	Mannose-binding lectin superfamily protein
AT1G70000	AT1G70000	myb-like transcription factor family protein
AT1G44350	ILL6	IAA-amino acid hydrolase ILR1-like 6
AT5G24780	VSP1	vegetative storage protein 1
AT5G17490	RGL3	RGA-like protein 3
AT1G07640	OBP2	Dof-type zinc finger DNA-binding family protein
AT4G16760	ACX1	acyl-CoA oxidase 1
AT5G08790	ATAF2	NAC (No Apical Meristem) domain transcriptional regulator superfamily protein
AT1G76680	OPR1	12-oxophytodienoate reductase 1
AT1G53940	GLIP2	GDSL-motif lipase 2
AT1G19570	DHAR1	dehydroascorbate reductase
AT1G54040	ESP	epithiospecifier protein
AT3G23250	MYB15	myb domain protein 15
AT3G50440	MES10	methylesterase
AT1G13280	AOC4	allene oxide cyclase 4
AT1G20510	OPCL1	OPC-8:0 CoA ligase1
AT3G50480	HR4	homolog of RPW8 4
AT2G39770	CYT1	Glucose-1-phosphate adenylyltransferase family protein
AT1G72520	LOX4	PLAT/LH2 domain-containing lipoxygenase family protein
AT3G15510	NAC2	NAC domain containing protein 2
AT1G17750	PEPR2	PEP1 receptor 2
AT4G11280	ACS6	1-aminocyclopropane-1-carboxylic acid (acc) synthase 6
AT3G23240	ERF1	ethylene response factor 1
AT1G73080	PEPR1	PEP1 receptor 1
AT3G15210	ERF4	ethylene responsive element binding factor 4
AT1G71030	MYBL2	MYB-like 2
AT5G27380	GSH2	glutathione synthetase 2
AT5G20900	JAZ12	jasmonate-zim-domain protein 12
AT4G28910	NINJA	Putative interactor of JAZ
AT3G52400	SYP122	syntaxin of plants 122
AT1G15750	TPL	Transducin family protein / WD-40 repeat family protein
AT4G23100	GSH1	glutamate-cysteine ligase
AT2G46410	CPC	Homeodomain-like superfamily protein
AT5G18860	NSH3	inosine-uridine preferring nucleoside hydrolase family protein
AT5G60410	SIZ1	DNA-binding protein with MIZ/SP-RING zinc finger, PHD-finger and SAP domain-containing protein
AT5G13330	Rap2.6L	related to AP2 6l
AT3G25780	AOC3	allene oxide cyclase 3
AT2G41370	BOP2	Ankyrin repeat family protein / BTB/POZ domain-containing protein
AT5G67300	MYBR1	myb domain protein r1
AT5G59430	TRP1	telomeric repeat binding protein 1
AT2G31180	MYB14	myb domain protein 14
AT5G09980	PROPEP4	elicitor peptide 4 precursor
AT2G02990	RNS1	ribonuclease 1
AT5G46760	MYC3	Basic helix-loop-helix (bHLH) DNA-binding family protein
AT5G67480	BT4	BTB and TAZ domain protein 4
AT1G76690	OPR2	12-oxophytodienoate reductase 2
AT3G15500	NAC3	NAC domain containing protein 3
AT4G32570	TIFY8	TIFY domain protein 8
AT5G45110	NPR3	NPR1-like protein 3
AT5G64900	PROPEP1	precursor of peptide 1
AT5G59090	SBT4.12	subtilase 4.12
AT3G05420	ACBP4	acyl-CoA binding protein 4
AT1G01260	AT1G01260	basic helix-loop-helix (bHLH) DNA-binding superfamily protein
AT1G14920	GAI	GRAS family transcription factor family protein
AT1G61850	AT1G61850	phospholipase A I-like protein
AT1G57560	MYB50	myb domain protein 50
AT4G09460	MYB6	myb domain protein 6
AT5G64810	WRKY51	WRKY DNA-binding protein 51
AT3G16770	EBP	ethylene-responsive element binding protein
AT3G28910	MYB30	myb domain protein 30
AT1G18150	ATMPK8	Protein kinase superfamily protein
AT4G12570	UPL5	ubiquitin protein ligase 5
AT1G74840	AT1G74840	Homeodomain-like superfamily protein
AT3G48360	BT2	BTB and TAZ domain protein 2
AT5G37500	GORK	gated outwardly-rectifying K channel
AT5G59780	MYB59	myb domain protein 59
AT3G51430	YLS2	Calcium-dependent phosphotriesterase superfamily protein
AT5G07010	ST2A	sulfotransferase 2A
AT1G28290	AGP31	arabinogalactan protein 31
AT3G56400	WRKY70	WRKY DNA-binding protein 70
AT1G76930	EXT4	extensin 4
AT4G05100	MYB74	myb domain protein 74
AT4G35770	SEN1	Rhodanese/Cell cycle control phosphatase superfamily protein
AT3G48520	CYP94B3	cytochrome P450, family 94, subfamily B, polypeptide 3
AT5G37260	RVE2	Homeodomain-like superfamily protein
AT1G70480	JASSY	Protein residing in the chloroplast outer membrane, has channel-like properties facilitating the export of the jasmonate precursor 12-oxophytodienoic acid (OPDA) from the chloroplast.
AT1G17440	EER4	Transcription initiation factor TFIID subunit A
AT1G19640	JMT	jasmonic acid carboxyl methyltransferase
AT1G25540	PFT1	phytochrome and flowering time regulatory protein (PFT1)
AT1G32230	RCD1	WWE protein-protein interaction domain protein family
AT1G53130	GRI	Stigma-specific Stig1 family protein
AT1G66350	RGL1	RGA-like 1
AT1G79380	RGLG4	Ca(2)-dependent phospholipid-binding protein (Copine) family
AT2G01570	RGA1	GRAS family transcription factor family protein
AT2G18790	PHYB	phytochrome B
AT2G39940	COI1	RNI-like superfamily protein
AT2G44050	COS1	6,7-dimethyl-8-ribityllumazine synthase / DMRL synthase / lumazine synthase / riboflavin synthase
AT3G01530	MYB57	myb domain protein 57
AT3G03450	RGL2	RGA-like 2
AT3G03760	LBD20	LOB domain-containing protein 20
AT3G11820	SYP121	syntaxin of plants 121
AT3G27810	MYB21	myb domain protein 21
AT3G43440	JAZ11	jasmonate-zim-domain protein 11
AT3G50660	DWF4	Cytochrome P450 superfamily protein
AT4G00870	AT4G00870	basic helix-loop-helix (bHLH) DNA-binding superfamily protein
AT4G02570	CUL1	cullin 1
AT4G11260	SGT1B	phosphatase-like protein
AT4G16430	AT4G16430	basic helix-loop-helix (bHLH) DNA-binding superfamily protein
AT4G17880	MYC4	Basic helix-loop-helix (bHLH) DNA-binding family protein
AT4G18780	IRX1	cellulose synthase family protein
AT4G34460	AGB1	GTP binding protein beta 1
AT5G26170	WRKY50	WRKY DNA-binding protein 50
AT5G40350	MYB24	myb domain protein 24
AT5G44030	CESA4	cellulose synthase A4
AT5G53060	RCF3	RNA-binding KH domain-containing protein
AT5G63970	RGLG3	Copine (Calcium-dependent phospholipid-binding protein) family
AT5G46830	MYC5	Calcium-binding transcription factor involved in salt stress signaling
